# Merging Bioactivity Predictions from Cell Morphology and Chemical Fingerprint Models Using Similarity to Training Data

**DOI:** 10.1101/2022.08.11.503624

**Authors:** Srijit Seal, Hongbin Yang, Maria-Anna Trapotsi, Satvik Singh, Jordi Carreras-Puigvert, Ola Spjuth, Andreas Bender

## Abstract

The applicability domain of machine learning models trained on structural fingerprints for the prediction of biological endpoints is often limited by the lack of diversity of chemical space of the training data. In this work, we developed similarity-based merger models which combined the outputs of individual models trained on cell morphology (based on Cell Painting) and chemical structure (based on chemical fingerprints) and the structural and morphological similarities of the compounds in the test dataset to compounds in the training dataset. We applied these similarity-based merger models using logistic regression models on the predictions and similarities as features and predicted assay hit calls of 177 assays from ChEMBL, PubChem and the Broad Institute (where the required Cell Painting annotations were available). We found that the similarity-based merger models outperformed other models with an additional 20% assays (79 out of 177 assays) with an AUC>0.70 compared with 65 out of 177 assays using structural models and 50 out of 177 assays using Cell Painting models. Our results demonstrated that similarity-based merger models combining structure and cell morphology models can more accurately predict a wide range of biological assay outcomes and further expanded the applicability domain by better extrapolating to new structural and morphology spaces.

Figure:
For TOC Only
