## Supplementary Data 1 for "Merging Bioactivity Predictions from Cell Morphology and Chemical Fingerprint Models Using Similarity to Training Data"

### Sheet: Sheet1
Supplementary Data 1: Assay descriptions of the public dataset comprising 88 assays.
Dataset	Assay	Description
Public Dataset	119	NCI human tumor cell line growth inhibition assay. Data for the CCRF-CEM Leukemia cell line
Public Dataset	121	NCI human tumor cell line growth inhibition assay. Data for the K-562 Leukemia cell line
Public Dataset	777	CYP2C9 Assay
Public Dataset	881	qHTS Assay for Inhibitors of 15-hLO-2 (15-human lipoxygenase 2)
Public Dataset	894	qHTS Assay for Inhibitors of HPGD (15-Hydroxyprostaglandin Dehydrogenase)
Public Dataset	932	Primary cell-based high throughput screening assay to measure STAT1 activation
Public Dataset	938	qHTS Assay for Agonists of the Thyroid Stimulating Hormone Receptor: Activators of Intracellular cAMP Concentrations in Parental HEK 293
Public Dataset	1529	Multiplex HTS Assay for Inhibitors of MEK Kinase PB1 Domains, specifically MEK5 MEK Kinase3 Wildtype
Public Dataset	1531	Multiplex HTS Assay for Inhibitors of MEK Kinase PB1 Domains, specifically MEK5 binding to MEK Kinase 2 Wildtype
Public Dataset	1688	qHTS Multiplex Assay to Identify Dual Action Probes in a Cell Model of Huntington: Aggregate Formation (GFP)
Public Dataset	1822	QFRET-based primary biochemical high throughput screening assay to identify inhibitors of the Plasmodium falciparum M18 Aspartyl Aminopeptidase (PFM18AAP).
Public Dataset	2098	Luminescence Cell-Based Primary HTS to Identify Inhibitors of Heat Shock Factor 1 (HSF1).
Public Dataset	2156	Primary cell-based high-throughput screening assay for identification of compounds that inhibit KCNQ2 potassium channels
Public Dataset	2216	Fluorescence Cell-Free Homogeneous Primary HTS to Identify Inhibitors of the RanGTP-Importin-beta complex
Public Dataset	2330	Luminescence Cell-Based Primary HTS to Identify Inhibitors of STK33
Public Dataset	2517	qHTS Assay for Inhibitors of the Human Apurinic/apyrimidinic Endonuclease 1 (APE1)
Public Dataset	2540	HTS Luminescent assay for identification of inhibitors of Sentrin-specific protease 8 (SENP8)
Public Dataset	2553	High throughput screening of inhibitors of transient receptor potential cation channel C6 (TRPC6)
Public Dataset	2599	uHTS Luminescent assay for identification of inhibitors of Sentrin-specific protease 6 (SENP6)
Public Dataset	2642	Primary cell-based high-throughput screening assay for identification of compounds that inhibit KCNQ1 potassium channels
Public Dataset	2685	qHTS Assay for Lipid Storage Modulators in Drosophila S3 Cells
Public Dataset	2796	Luminescence-based primary cell-based high throughput screening assay to identify activators of the Aryl Hydrocarbon Receptor (AHR)
Public Dataset	449750	Fluorescence Cell-Free Homogeneous Secondary Screen to Identify Non-Covalent Inhibitors of RecA-Intein Splicing Activity
Public Dataset	485270	FRET-based cell-based primary high throughput screening assay to identify antagonists of the orexin 1 receptor (OX1R; HCRTR1)
Public Dataset	485294	qHTS Inhibitors of AmpC Beta-Lactamase (assay with detergent)
Public Dataset	488953	qHTS Validation Assay for Inhibitors of HP1-beta Chromodomain Interactions with Methylated Histone Tails
Public Dataset	504327	qHTS Assay for Inhibitors of GCN5L2
Public Dataset	504332	qHTS Assay for Inhibitors of Histone Lysine Methyltransferase G9a
Public Dataset	504333	qHTS Assay for Inhibitors of BAZ2B
Public Dataset	504339	qHTS Assay for Inhibitors of JMJD2A-Tudor Domain
Public Dataset	504444	Nrf2 qHTS screen for inhibitors
Public Dataset	504466	qHTS screen for small molecules that induce genotoxicity in human embryonic kidney (HEK293T) cells expressing luciferase-tagged ELG1
Public Dataset	504582	In vivo-based yeast HTS to detect compounds rescuing yeast growth/survival of Plasmodium Falciparum HSP40-mediated toxicity Measured in Whole Organism System Using Plate Reader - 2120-01_Inhibitor_SinglePoint_HTS_Activity
Public Dataset	504652	Antagonist of Human D 1 Dopamine Receptor: qHTS
Public Dataset	504660	Allosteric Agonists of the Human D1 Dopamine Receptor: qHTS
Public Dataset	504832	Primary qHTS for delayed death inhibitors of the malarial parasite plastid, 48 hour incubation
Public Dataset	504834	Primary qHTS for delayed death inhibitors of the malarial parasite plastid, 96 hour incubation
Public Dataset	504845	Inhibitors of Regulator of G Protein Signaling (RGS) 4: qHTS
Public Dataset	504847	Inhibitors of the vitamin D receptor (VDR): qHTS
Public Dataset	540317	HTS for Inhibitors of HP1-beta Chromodomain Interactions with Methylated Histone Tails
Public Dataset	588334	MITF Measured in Cell-Based System Using Plate Reader - 2084-01_Activator_SinglePoint_HTS_Activity
Public Dataset	588453	qHTS Assay for Inhibitors of Mammalian Selenoprotein Thioredoxin Reductase 1 (TrxR1): qHTS
Public Dataset	588458	uHTS identification of DNMT1 inhibitors in a Fluorescent Molecular Beacon assay
Public Dataset	588590	qHTS for Inhibitors of Polymerase Iota
Public Dataset	588795	qHTS Assay for the Inhibitors of Human Flap endonuclease 1 (FEN1).
Public Dataset	588852	Fluorescence-based cell-based primary high throughput screening assay to identify antagonists of the human M1 muscarinic receptor (CHRM1)
Public Dataset	588855	qHTS for Inhibitors of TGF-b
Public Dataset	588856	qHTS for Inhibitors of TGF-b: Cytotox Counterscreen
Public Dataset	602340	HTS for suppressors of simvastatin-induced mytoxicity in differentiated C2C12 cells Measured in Cell-Based System Using Plate Reader - 2112-01_Suppressor_SinglePoint_HTS_Activity
Public Dataset	624032	S16 Schwann cell PMP22 intronic element firefly luciferase assay
Public Dataset	624170	qHTS for Inhibitors of Glutaminase (GLS)
Public Dataset	624202	qHTS Assay to Identify Small Molecule Activators of BRCA1 Expression
Public Dataset	624256	HTS to identify compounds that promote myeloid differentiation with MLPCN compound set
Public Dataset	624287	qHTS for Agonist of gsp, the Etiologic Mutation Responsible for Fibrous Dysplasia/McCune-Albright Syndrome: qHTS
Public Dataset	624288	qHTS for Antagonists of gsp, the Etiologic Mutation Responsible for Fibrous Dysplasia/McCune-Albright Syndrome: qHTS
Public Dataset	624296	A quantitative high throughput screen for small molecules that induce DNA re-replication in MCF 10a normal breast cells.
Public Dataset	624297	A quantitative high throughput screen for small molecules that induce DNA re-replication in SW480 colon adenocarcinoma cells.
Public Dataset	624417	qHTS of GLP-1 Receptor Inverse Agonists (Inhibition Mode)
Public Dataset	624466	Fluorescence-based cell-based primary high throughput screening assay to identify antagonists of the human trace amine associated receptor 1 (TAAR1)
Public Dataset	651610	HIV entry: Env-mediated Cell Fusion Measured in Cell-Based System Using Plate Reader - 7013-01_Inhibitor_SinglePoint_HTS_Activity
Public Dataset	651635	Viability Counterscreen for Primary qHTS for Inhibitors of ATXN expression
Public Dataset	651644	qHTS Assay for Inhibitors of the HIV-1 protein Vpr
Public Dataset	651658	Small Molecule Inhibitors of FGF22-Mediated Excitatory Synaptogenesis & Epilepsy Measured in Biochemical System Using RT-PCR - 7012-01_Inhibitor_SinglePoint_HTS_Activity
Public Dataset	651820	qHTS Assay for Inhibitors of Hepatitis C Virus (HCV)
Public Dataset	651965	qHTS Assay for Activators of ClpP
Public Dataset	652104	qHTS of TDP-43 Inhibitors
Public Dataset	720504	qHTS for Inhibitors of PLK1-PDB (polo-like kinase 1 - polo-box domain): Primary Screen
Public Dataset	720532	qHTS for Inhibitors of binding or entry into cells for Marburg Virus
Public Dataset	720533	qHTS for Inhibitors of binding or entry into cells for Lassa Virus
Public Dataset	720542	qHTS for Inhibitors of AMA1-RON; Towards Development of Antimalarial Drug Lead: Primary Screen
Public Dataset	720579	qHTS for Stage-Specific Inhibitors of Vaccinia Orthopoxvirus: mCherry Reporter Primary qHTS
Public Dataset	720580	qHTS for Stage-Specific Inhibitors of Vaccinia Orthopoxvirus: Venus Reporter Primary qHTS
Public Dataset	720582	QFRET-based biochemical primary high throughput screening assay to identify exosite inhibitors of ADAM10.
Public Dataset	720635	qHTS assay for small molecule disruptors of the mitochondrial membrane potential
Public Dataset	720648	QFRET-based biochemical primary high throughput screening assay to identify exosite inhibitors of ADAM17.
Public Dataset	743012	qHTS assay for identifying genotoxic compounds that show differential cytotoxicity against isogenic chicken DT40 cell lines with known DNA damage response pathways - wild type cell line
Public Dataset	743014	qHTS assay for identifying genotoxic compounds that show differential cytotoxicity against isogenic chicken DT40 cell lines with known DNA damage response pathways - Rev3 mutant cell line
Public Dataset	743015	qHTS assay for identifying genotoxic compounds that show differential cytotoxicity against isogenic chicken DT40 cell lines with known DNA damage response pathways - Rad54/Ku70 mutant cell line
Public Dataset	1117304	qHTS Assay for Identifying Compounds that block Entry of Ebola Virus, Screen 2 blue channel
Public Dataset	1117305	qHTS Assay for Identifying Compounds that block Entry of Ebola Virus, Screen 2 ratio channel
Public Dataset	1159524	High Throughput Screening for Foot and Mouth Disease Virus Antivirals
Public Dataset	1851_1	PUBCHEM_BIOASSAY: Cytochrome panel assay with activity outcomes. (Class of assay: other) Panel member name: p450-cyp2c19 Compounds with AC50 equal or less than 10 uM are considered active
Public Dataset	1851_2	PUBCHEM_BIOASSAY: Cytochrome panel assay with activity outcomes. (Class of assay: other) Panel member name: p450-cyp2d6 Compounds with AC50 equal or less than 10 uM are considered active
Public Dataset	1851_3	PUBCHEM_BIOASSAY: Cytochrome panel assay with activity outcomes. (Class of assay: other) Panel member name: p450-cyp3a4 Compounds with AC50 equal or less than 10 uM are considered active
Public Dataset	1851_4	PUBCHEM_BIOASSAY: Cytochrome panel assay with activity outcomes. (Class of assay: other) Panel member name: p450-cyp1a2 Compounds with AC50 equal or less than 10 uM are considered active
Public Dataset	1851_5	PUBCHEM_BIOASSAY: Cytochrome panel assay with activity outcomes. (Class of assay: other) Panel member name: p450-cyp2c9 Compounds with AC50 equal or less than 10 uM are considered active
Public Dataset	Novartis1	NOVARTIS: Inhibition of Plasmodium falciparum 3D7 (drug-susceptible) proliferation in erythrocyte-based infection assay
Public Dataset	Novartis2	NOVARTIS: Inhibition of Plasmodium falciparum W2 (drug-resistant) proliferation in erythrocyte-based infection assay
