## Supplementary Data 2 for "Merging Bioactivity Predictions from Cell Morphology and Chemical Fingerprint Models Using Similarity to Training Data"

### Sheet: Sheet1
Supplementary Data 2: Assay types and readout types of Broad Institute dataset comprising 89 assays.
Dataset	Assay	Assay_name	Obs_name	Obs_source	Assay_type	Readout_type
Broad Dataset	243_717	MLPCN UDP-Bac PglD	Layer 1	GeneData	biochem	absorbance
Broad Dataset	244_718	MLPCN ERp5	absorbance	GeneData	biochem	absorbance
Broad Dataset	180_686	180_686	180_686	180_686	fungal	fluorescence
Broad Dataset	186_668	186_668	186_668	186_668	cell	fluorescence
Broad Dataset	191_630	MLPCNRanGTPinhibitor	cfp_ran	CBIP	biochem	fluorescence
Broad Dataset	191_631	MLPCNRanGTPinhibitor	yfp_importin_beta	CBIP	biochem	fluorescence
Broad Dataset	195_642	MLPCNInteinTB	fluorescence	GeneData	biochem	fluorescence
Broad Dataset	197_645	197_645	197_645	197_645	biochem	fluorescence
Broad Dataset	197_646	197_646	197_646	197_646	biochem	fluorescence
Broad Dataset	197_649	197_649	197_649	197_649	biochem	fluorescence
Broad Dataset	197_650	197_650	197_650	197_650	biochem	fluorescence
Broad Dataset	199_657	MLPCNHDAC3	fluorescence	GeneData	biochem	fluorescence
Broad Dataset	206_670	MLPCN Ras Converting Enzyme	Fluorescence (T60-T1)	GeneData	biochem	fluorescence
Broad Dataset	206_671	MLPCN Ras Converting Enzyme	ABZ Intensity T60	GeneData	biochem	fluorescence
Broad Dataset	208_673	MLPCN Antifungal	Layer 1	GeneData	fungal	fluorescence
Broad Dataset	219_691	MLPCN RTT109	FL380/510	GeneData	biochem	fluorescence
Broad Dataset	220_692	220_692	220_692	220_692	biochem	fluorescence
Broad Dataset	223_695	MLPCN C-Terminal LANA Inhibitors	Layer 1	GeneData	biochem	fluorescence
Broad Dataset	224_696	MLPCN Topoisomerase 1 Y. pestis	Fluorescence	GeneData	bacterial	fluorescence
Broad Dataset	228_700	228_700	228_700	228_700	biochem	fluorescence
Broad Dataset	230_702	MLPCN maternal gene expression	FITC FP	GeneData	biochem	fluorescence
Broad Dataset	233_706	MLPCN PGC-1a Modulators	alpha	GeneData	cell	fluorescence
Broad Dataset	237_710	MLPCN FadD28 Inhibitor	Anisotropy	GeneData	biochem	fluorescence
Broad Dataset	239_713	MLPCN ARNT/TACC3	Layer 1	GeneData	biochem	fluorescence
Broad Dataset	240_714	MLPCN AF4-AF9	Layer 1	GeneData	biochem	fluorescence
Broad Dataset	242_716	MLPCN TB BioA inhibitors	Layer 1	GeneData	bacterial	fluorescence
Broad Dataset	246_720	MLPCN FGF-22	Delta Tm	GeneData	biochem	fluorescence
Broad Dataset	247_721	MLPCN PHGDH	T20-T0	GeneData	biochem	fluorescence
Broad Dataset	248_722	MLPCN SirT5	Layer 1	GeneData	biochem	fluorescence
Broad Dataset	249_724	MLPCN S100A4	FPcalc	GeneData	biochem	fluorescence
Broad Dataset	253_729	253_729	253_729	253_729	cell	fluorescence
Broad Dataset	259_737	MLPCN CAL PDZ	fp	GeneData	biochem	fluorescence
Broad Dataset	260_738	MLPCN HDL Receptor	Layer 1	GeneData	cell	fluorescence
Broad Dataset	261_739	261_739	261_739	261_739	biochem	fluorescence
Broad Dataset	262_740	MLPCN VIF	%positivew2_mean	GeneData	cell	fluorescence
Broad Dataset	264_742	MLPCN Rad54	fitc rad54	GeneData	biochem	fluorescence
Broad Dataset	267_745	MLPCN Start codon fidelity	Steady/alamar ratio	GeneData	yeast	fluorescence
Broad Dataset	268_746	268_746	268_746	268_746	biochem	fluorescence
Broad Dataset	270_748	MLPCN E-Selectin	%positivew2_mean	GeneData	cell	fluorescence
Broad Dataset	272_750	MLPCN C. neoformans	alamar blue	GeneData	bacterial	fluorescence
Broad Dataset	275_753	MLPCN X-reactivation	totalcells_sum	GeneData	cell	fluorescence
Broad Dataset	275_754	MLPCN X-reactivation	%positivew2_mean	GeneData	cell	fluorescence
Broad Dataset	276_755	MLPCN ERAP1	fluorescencedelta	GeneData	biochem	fluorescence
Broad Dataset	279_758	MLPCN Fibronectin	Layer 1	GeneData	cell	fluorescence
Broad Dataset	280_759	MLPCN C. diff tox	amplexred	GeneData	bacterial	fluorescence
Broad Dataset	283_762	MLPCN NSD2	alpha screen	GeneData	biochem	fluorescence
Broad Dataset	93_259	HoxA13DNABinding.FluorOligo.HoxDNA	HoxA13	ChemBank	biochem	fluorescence
Broad Dataset	178_684	178_684	178_684	178_684	cell	Luminescence
Broad Dataset	183_604	183_604	183_604	183_604	cell	Luminescence
Broad Dataset	184_606	184_606	184_606	184_606	cell	Luminescence
Broad Dataset	193_723	193_723	193_723	193_723	cell	Luminescence
Broad Dataset	194_639	MLPCNGSK3beta	1536 lum white	GeneData	biochem	Luminescence
Broad Dataset	198_682	MLPCNBetaCellApoptosis	Layer 1	GeneData	cell	Luminescence
Broad Dataset	202_661	MLPCN Ras selective lethality	Layer 1	GeneData	cell	Luminescence
Broad Dataset	205_664	MLPCN T. cruzi inhibition	Luminescence	GeneData	bacterial	Luminescence
Broad Dataset	207_672	MLPCN Quorum-Sensing	observation_2	GeneData	bacterial	Luminescence
Broad Dataset	210_677	MLPCN A1 apoptosis	caspaseglo	GeneData	cell	Luminescence
Broad Dataset	213_681	MLPCN SUMO Inhibitors	lumenescence growth	GeneData	yeast	Luminescence
Broad Dataset	214_683	MLPCN GSK3alpha	1536 lum white	GeneData	biochem	Luminescence
Broad Dataset	215_685	215_685	215_685	215_685	cell	Luminescence
Broad Dataset	217_688	MLPCN Streptokinase expression	Layer 1	GeneData	bacterial	Luminescence
Broad Dataset	217_689	MLPCN Streptokinase expression	Luminescence	GeneData	bacterial	Luminescence
Broad Dataset	221_693	221_693	221_693	221_693	cell	Luminescence
Broad Dataset	229_701	MLPCN Alpha-Synuclein 5'UTR	Layer 1	GeneData	cell	Luminescence
Broad Dataset	231_703	MLPCN Epstein-Barr LMP-1	luminescence	GeneData	cell	Luminescence
Broad Dataset	232_704	MLPCN Cancer Stem Cells	observation_0	GeneData	cell	Luminescence
Broad Dataset	232_705	MLPCN Cancer Stem Cells	Z_Score	GeneData	cell	Luminescence
Broad Dataset	234_707	MLPCN esBAF inhibitor	steadyglo	GeneData	cell	Luminescence
Broad Dataset	235_708	MLPCN miR-122	Layer 1	GeneData	cell	Luminescence
Broad Dataset	236_709	MLPCN NLG	t10	GeneData	cell	Luminescence
Broad Dataset	238_712	MLPCN Dengue	luminescence	GeneData	viral	Luminescence
Broad Dataset	241_715	MLPCN C. neoformans	Layer 1	GeneData	bacterial	Luminescence
Broad Dataset	245_719	MLPCN HIF activator	luminescence	GeneData	cell	Luminescence
Broad Dataset	250_726	250_726	250_726	250_726	cell	Luminescence
Broad Dataset	251_727	251_727	251_727	251_727	cell	Luminescence
Broad Dataset	257_735	MLPCN PRP	Layer 1	GeneData	cell	Luminescence
Broad Dataset	263_741	MLPCN Hsp40	luminescence bactiter-glo	GeneData	bacterial	Luminescence
Broad Dataset	265_743	MLPCN HIV Entry	Layer 1	GeneData	viral	Luminescence
Broad Dataset	266_744	MLPCN V. cholerae Quorum	Luminescence	GeneData	bacterial	Luminescence
Broad Dataset	269_747	MLPCN Insulin Secretion	luminescence	GeneData	cell	Luminescence
Broad Dataset	271_749	MLPCN iPSC Wnt-B-catenin	luminescence	GeneData	cell	Luminescence
Broad Dataset	273_751	MLPCN HSF2	Layer 1	GeneData	biochem	Luminescence
Broad Dataset	274_752	MLPCN LGR2	firefly luciferase	GeneData	cell	Luminescence
Broad Dataset	278_757	MLPCN Casp-6	f40	GeneData	cell	Luminescence
Broad Dataset	185_665	MLPCNmaternalgeneexpression	P Channel	GeneData	biochem	qPCR
Broad Dataset	185_666	MLPCNmaternalgeneexpression	S Channel	GeneData	biochem	qPCR
Broad Dataset	190_628	190_628	190_628	190_628	cell	qPCR
Broad Dataset	190_629	190_629	190_629	190_629	cell	qPCR
Broad Dataset	190_674	190_674	190_674	190_674	cell	qPCR
