## Supplementary Data 4 for "Merging Bioactivity Predictions from Cell Morphology and Chemical Fingerprint Models Using Similarity to Training Data"

### Sheet: Sheet1
Supplementary Data 5: Hyperparameters considered for optimising Random Forests
Hyperparameter	Hyperparameter description	Distribution of values considered
Max depth	The maximum depth of the tree.	[10,15,20]
Min samples leaf	The minimum number of samples required to be at a leaf node.	Integers between (2, 15)
Min samples split	The minimum number of samples required to split an internal node.	Integers between (2, 15)
n_estimators	The number of trees in the forest	[100, 300, 400, 500]
bootstrap	Whether bootstrap samples are used when building trees.	[True, False]
oob score	Whether to use out-of-bag samples to estimate the generalization score.	[ False]
criterion	The function to measure the quality of a split. Supported criteria are “gini” for the Gini impurity and “entropy” for the information gain.	[gini, entropy]
class weight	Weights associated with classes.	[None, balanced]
